# The identification of 110 novel *Mycobacterium* species within 57,974 UK Health Security Agency clinical samples

**DOI:** 10.64898/2026.11.19.767610

**Authors:** Robert J Massey, Matthew Colpus, Hieu Thai, Jeremy Westhead, Robert D Turner, Philip Bejon, Esther Robinson, Dona Foster, Colin Brown, Richard Myers, Zamin Iqbal, Philip W Fowler, Derrick W Crook, Timothy EA Peto

## Abstract

Non-tuberculous mycobacteria (NTMs) are a large diverse group of opportunistic pathogens. The accurate identification of species within this genus is vital as pathogenicity, epidemiology, and treatment differ substantially between taxa. Whole-genome sequencing has improved taxonomic resolution, however current reference databases are likely incomplete.

We analysed 53,170 high-quality mycobacterial genomes from 57,974 UK Health Security Agency samples collected between 2010 and 2025, a collection more than four times larger than the 12,726 mycobacterial genomes represented in GTDB release r232. High-quality isolates were assigned by average nucleotide identity (ANI) to recognised species within the Genome Taxonomy Database (GTDB) using a 95% ANI threshold. Isolates that fell below this threshold were clustered using a minimal dominating set approach to identify genomically coherent groups consistent with being candidate novel species. Phylogenetic analysis of all *Mycobacterium* species was used to place the observed UK diversity in a global context and assess the ecological structure within the genus.

Of the 850 Mycobacterial species-level reference genomes in GTDB, 204 GTDB references received at least one provisional assignment. We identified 586 (1.1 %) high-quality isolates that could not be assigned to any GTDB species. Genomic clustering identified 110 additional candidate species-level references, expanding the reference set from 850 to 960 (12.9%). These candidate species were broadly distributed across the phylogeny. Within the *Mycobacterium* genus we found strong evidence that phylogenetic structure is associated with human (Fritz and Purvis D = 0.10, p<0.001) and environmental sources (D = 0.34, p<0.001). Together, existing and novel reference genomes resolved the UKHSA collection into 275 species-level clusters, of which 110 (40.0%) were not represented by existing GTDB references. Furthermore, source associations differed substantially be-tween phylogenetic clades (*χ*^2^ = 364 for human and *χ*^2^ = 258 for environmental association; both p<0.001). Rarefaction analysis of the 275 species observed in UKHSA clinical samples did not plateau, with Chao1 estimation suggesting that additional sampling may reveal further novel species (Chao1 = 461).

This study provides a comprehensive analysis of genomic NTM diversity within a large national surveillance collection. Our findings suggest that NTM diversity remains incompletely characterised, and supports the value of continued surveillance and curation to improve bacterial reference databases.
