## Supplementary material for "The identification of 110 novel *Mycobacterium* species within 57,974 UK Health Security Agency clinical samples": chi_squared_residuals.csv

clade	environment	residual	odds_ratio	odds_ratio_ci_low	odds_ratio_ci_high	corrected_odds_ratio	corrected_odds_ratio_ci_low	corrected_odds_ratio_ci_high	fisher_p_value	clade_size
1	Human	1.3786462375830464	2.6666666666666665	0.9039883313517768	7.8663748905669255	2.6666666666666665	0.9039883313517768	7.8663748905669255	0.07159065829410809	15
2	Human	-2.8667937023004653	0.0			0.033233857840477485	0.0019984464965300667	0.5526739439253479	2.0760995111479337e-05	19
4	Human	2.113398151407128	inf			15.989528795811518	0.8903825877733683	287.14064563126965	0.006406832988093145	6
6	Human	4.165601438384404	6.564201088696766	3.1496032089102255	13.680687081772625	6.564201088696766	3.1496032089102255	13.680687081772625	1.1023527991857234e-08	50
7	Human	-1.9730627432062982	0.0			0.0715922107674685	0.0041376957063478095	1.2387195691337245	0.0064172153858268535	9
8	Human	0.05424227472732088	1.05	0.2800801261643714	3.936373548164475	1.05	0.2800801261643714	3.936373548164475	1.0	9
9	Human	1.3652011389537424	3.981675392670157	0.7992343843554371	19.836157256147942	3.981675392670157	0.7992343843554371	19.836157256147942	0.08273299560126733	8
10	Human	-4.50150506268733	0.09241990965228564	0.03680088699866609	0.23209874534943234	0.09241990965228564	0.03680088699866609	0.23209874534943234	2.025688851480418e-11	68
11	Human	1.2492809595084369	5.291666666666667	0.58908930503207	47.53394073176513	5.291666666666667	0.58908930503207	47.53394073176513	0.17214812337476174	5
12	Human	4.627895309806664	7.657217334636689	3.703764476039754	15.830644116051813	7.657217334636689	3.703764476039754	15.830644116051813	1.972782947735357e-10	56
14	Human	-1.5989731423420332	0.1435544071202986	0.018110164605239603	1.137917200249972	0.1435544071202986	0.018110164605239603	1.137917200249972	0.049600664452458205	10
15	Human	-1.6109989837838223	0.0			0.10803264604810997	0.0060159044519635906	1.9400329086587786	0.03936663280141604	6
18	Human	-1.5989731423420332	0.1435544071202986	0.018110164605239603	1.137917200249972	0.1435544071202986	0.018110164605239603	1.137917200249972	0.049600664452458205	10
19	Human	2.896028949113368	4.1551246537396125	1.9307397159882969	8.942200103485813	4.1551246537396125	1.9307397159882969	8.942200103485813	0.000106563832811993	36
20	Human	-0.4525839797560839	0.6532467532467533	0.162342871225516	2.628580592458767	0.6532467532467533	0.162342871225516	2.628580592458767	0.7391770353089702	9
21	Human	1.4986763417038138	1.97959927140255	1.0129166692466254	3.8688407391421498	1.97959927140255	1.0129166692466254	3.8688407391421498	0.060911320444898186	37
22	Human	5.228562669758231	5.762101910828026	3.446712176438594	9.632895562830164	5.762101910828026	3.446712176438594	9.632895562830164	2.0641060323619932e-13	94
24	Human	-0.6067207870212655	0.7216343327454439	0.3292939345565601	1.5814324393743608	0.7216343327454439	0.3292939345565601	1.5814324393743608	0.44530832867203796	28
25	Human	-3.3769165634948957	0.07473700737949443	0.017821268960732297	0.3134243854548221	0.07473700737949443	0.017821268960732297	0.3134243854548221	7.708585395839311e-07	35
26	Human	-5.136704216890162	0.0			0.009464255534899442	0.0005833666549357725	0.1535434568843092	3.7340665803373698e-16	61
30	Human	-1.048479722485904	0.6709128065395096	0.38881072389344223	1.1576943903997932	0.6709128065395096	0.38881072389344223	1.1576943903997932	0.18058532518893047	61
31	Human	-3.1858861046874893	0.11239669421487604	0.03421010561928613	0.36927734193578154	0.11239669421487604	0.03421010561928613	0.36927734193578154	6.937717500461893e-06	36
32	Human	-1.9213001164284789	0.22551566080977845	0.06561395592260408	0.775099025129052	0.22551566080977845	0.06561395592260408	0.775099025129052	0.01077711023578071	20
33	Human	-2.018516120153817	0.21255411255411255	0.06215825326848276	0.7268423481676954	0.21255411255411255	0.06215825326848276	0.7268423481676954	0.006607612242047853	21
34	Human	2.6102465632335488	4.556159420289855	1.8117859413533837	11.45752828150854	4.556159420289855	1.8117859413533837	11.45752828150854	0.0004980911719227037	26
35	Human	-2.2782966118363555	0.0			0.053371993127147764	0.0031430936060350394	0.9062948824988177	0.001722201719202378	12
37	Human	0.790326893487918	1.7029777610252543	0.6285658236633506	4.613889501093609	1.7029777610252543	0.6285658236633506	4.613889501093609	0.3171377412450988	16
38	Human	3.9492211626607796	7.110481586402266	3.1227907795172953	16.19030923307031	7.110481586402266	3.1227907795172953	16.19030923307031	6.976556113732037e-08	42
39	Human	0.975777075057671	1.641025641025641	0.779765941081462	3.453555756447544	1.641025641025641	0.779765941081462	3.453555756447544	0.25255687219716083	29
40	Human	1.5505662752130251	2.9411140583554376	1.0133597528580451	8.536111563400265	2.9411140583554376	1.0133597528580451	8.536111563400265	0.04364831859662874	16
41	Human	-1.7400777798835871	0.0			0.09241531664212077	0.005228591286544993	1.6334401145565498	0.021353748044391697	7
42	Human	-2.0797907449839386	0.0			0.0643041237113402	0.0037444309920714983	1.1043120663830874	0.006425857609433176	10
43	Human	-2.49190255015805	0.1935096153846154	0.0669645001202048	0.5591913801952411	0.1935096153846154	0.0669645001202048	0.5591913801952411	0.0005566791499478103	30
1	Land	0.2756052672492716	1.2233400402414487	0.43983570455181953	3.402545174414396	1.2233400402414487	0.43983570455181953	3.402545174414396	0.7970802576296526	15
2	Land	2.574934816958298	9.396882494004796	2.1581286675518414	40.91572570893189	9.396882494004796	2.1581286675518414	40.91572570893189	0.00025018291782328043	19
4	Land	-1.1169064775207302	0.2115473441108545	0.02461608996009404	1.818009231884744	0.2115473441108545	0.02461608996009404	1.818009231884744	0.21865303715807805	6
6	Land	-1.8688075136156828	0.4377770201159223	0.2355763300221889	0.813531305643166	0.4377770201159223	0.2355763300221889	0.813531305643166	0.008408192744969189	50
7	Land	1.7469698575074866	8.67605633802817	1.0806328011957038	69.65729107736611	8.67605633802817	1.0806328011957038	69.65729107736611	0.017507095839625026	9
8	Land	0.7885405228382416	2.149532710280374	0.534250609681995	8.648545811329214	2.149532710280374	0.534250609681995	8.648545811329214	0.32760667443557345	9
9	Land	-0.4425526586215429	0.6375870069605568	0.15145745926330728	2.6840354606648713	0.6375870069605568	0.15145745926330728	2.6840354606648713	0.7264898953196373	8
10	Land	5.247496242178627	15.554716981132076	6.1934348675569355	39.065433888797486	15.554716981132076	6.1934348675569355	39.065433888797486	8.021397851705897e-16	68
11	Land	-0.912435796738718	0.26501154734411086	0.029504318330105483	2.380367491970076	0.26501154734411086	0.029504318330105483	2.380367491970076	0.374914268477777	5
12	Land	-2.707790362377074	0.3016074683754074	0.15984772854465887	0.5690857530978782	0.3016074683754074	0.15984772854465887	0.5690857530978782	8.684943542928587e-05	56
14	Land	0.9827356768633516	2.5136612021857925	0.6458672837990065	9.78295819879372	2.5136612021857925	0.6458672837990065	9.78295819879372	0.21119457882020737	10
15	Land	1.8176720530477966	inf			12.981308411214954	0.7229101918457295	233.1055364385311	0.012600479453643046	6
18	Land	0.9827356768633516	2.5136612021857925	0.6458672837990065	9.78295819879372	2.5136612021857925	0.6458672837990065	9.78295819879372	0.21119457882020737	10
19	Land	-2.2566362930004966	0.2917505030181087	0.13148443523936584	0.6473645025463464	0.2917505030181087	0.13148443523936584	0.6473645025463464	0.0017861112469285722	36
20	Land	0.7885405228382416	2.149532710280374	0.534250609681995	8.648545811329214	2.149532710280374	0.534250609681995	8.648545811329214	0.32760667443557345	9
21	Land	-0.6858548590248084	0.7176177044912129	0.3672966679814498	1.40206872180296	0.7176177044912129	0.3672966679814498	1.40206872180296	0.4015875311961097	37
22	Land	-3.185162724250468	0.3286411149825784	0.2025820909648807	0.5331418090442943	0.3286411149825784	0.2025820909648807	0.5331418090442943	2.100038196948899e-06	94
24	Land	-0.42040644388967024	0.794431279620853	0.3714531824824805	1.6990594987560594	0.794431279620853	0.3714531824824805	1.6990594987560594	0.5712808202735428	28
25	Land	0.9880084407360735	1.6307506053268765	0.8184950994995657	3.249069589298605	1.6307506053268765	0.8184950994995657	3.249069589298605	0.1713717725762286	35
26	Land	-4.5123156838136005	0.08470695970695971	0.03359519669596117	0.21358020575778022	0.08470695970695971	0.03359519669596117	0.21358020575778022	4.626555093990446e-12	61
30	Land	0.08947062795682977	1.0348131587352283	0.6152369238160416	1.74052991951401	1.0348131587352283	0.6152369238160416	1.74052991951401	1.0	61
31	Land	3.0147250476803507	5.655940594059406	2.330362332737779	13.727334824343242	5.655940594059406	2.330362332737779	13.727334824343242	2.131166504658114e-05	36
32	Land	2.3541990372257025	6.250999200639488	1.8188969729935163	21.482795115155103	6.250999200639488	1.8188969729935163	21.482795115155103	0.0010100955353544285	20
33	Land	-0.05036301929541873	0.9691252144082333	0.40741513589963585	2.3052743956797226	0.9691252144082333	0.40741513589963585	2.3052743956797226	1.0	21
34	Land	-1.0092820404096345	0.5555709342560554	0.24498253539496687	1.2599227226239564	0.5555709342560554	0.24498253539496687	1.2599227226239564	0.16827543513607615	26
35	Land	2.5705764693667414	inf			26.33175355450237	1.5507483137242208	447.11397660004343	0.00015199303550595192	12
37	Land	0.0929580291150773	1.068075117370892	0.3973283507468404	2.8711378239246246	1.068075117370892	0.3973283507468404	2.8711378239246246	1.0	16
38	Land	-1.1803904927401645	0.5780959957570936	0.30322837243679585	1.1021230553880446	0.5780959957570936	0.30322837243679585	1.1021230553880446	0.11343041223586676	42
39	Land	0.2586304712979338	1.1481418342993521	0.5475684360549189	2.407424505995576	1.1481418342993521	0.5475684360549189	2.407424505995576	0.850599720007883	29
40	Land	-0.6258639718868564	0.6350467289719626	0.2288326101108493	1.7623552332975327	0.6350467289719626	0.2288326101108493	1.7623552332975327	0.454265878056616	16
41	Land	0.8765534932397011	2.6864801864801864	0.5184797464096754	13.919879884079377	2.6864801864801864	0.5184797464096754	13.919879884079377	0.2729878343935471	7
42	Land	2.34660453010692	inf			21.839622641509433	1.2717759922264151	375.04176839235106	0.0006660008850165513	10
43	Land	1.7021481227379154	2.5649717514124295	1.1615868853193567	5.663872559765469	2.5649717514124295	1.1615868853193567	5.663872559765469	0.0242094056896162	30
1	Aquatic	3.888831935125303	7.32	2.5671311975388655	20.872482112082942	7.32	2.5671311975388655	20.872482112082942	0.0002663935142288031	15
2	Aquatic	-0.7453718355373131	0.5402772573997752	0.12356756542982958	2.3622664559915156	0.5402772573997752	0.12356756542982958	2.3622664559915156	0.5526960586326933	19
4	Aquatic	-1.031283254252522	0.0			0.3836477987421384	0.0213199624139044	6.903653515997625	0.597786986809863	6
6	Aquatic	-2.9770583222672347	0.0			0.043270440251572326	0.0026551572082449486	0.705167661542158	7.274511134733177e-05	50
7	Aquatic	-1.2630588765978048	0.0			0.25471698113207547	0.014690910003910436	4.4163867629553275	0.374123253099381	9
8	Aquatic	-1.2630588765978048	0.0			0.25471698113207547	0.014690910003910436	4.4163867629553275	0.374123253099381	9
9	Aquatic	-0.3510681983805701	0.6609403254972875	0.0807477349296447	5.409961211284493	0.6609403254972875	0.0807477349296447	5.409961211284493	1.0	8
10	Aquatic	-2.8957495060521112	0.12970469021424436	0.03143200903131892	0.5352284878389526	0.12970469021424436	0.03143200903131892	0.5352284878389526	0.00021531980620027982	68
11	Aquatic	-0.9414285025524032	0.0			0.4610062893081761	0.025059749412815434	8.48080303121502	0.5926725615740212	5
12	Aquatic	-0.6114415407723005	0.7615894039735099	0.353010966430963	1.6430606281410163	0.7615894039735099	0.353010966430963	1.6430606281410163	0.5895358664050312	56
14	Aquatic	0.17081868873465245	1.1624203821656052	0.24449822168636745	5.526507045958495	1.1624203821656052	0.24449822168636745	5.526507045958495	0.6933960662344505	10
15	Aquatic	-0.061617552927037446	0.9278481012658227	0.10765843668864021	7.996605983722514	0.9278481012658227	0.10765843668864021	7.996605983722514	1.0	6
18	Aquatic	0.9219185112590799	2.008241758241758	0.5136334404648044	7.851971156504755	2.008241758241758	0.5136334404648044	7.851971156504755	0.3947722348545796	10
19	Aquatic	-1.7343890234204657	0.26376920194829523	0.06271105058350879	1.1094407006272766	0.26376920194829523	0.06271105058350879	1.1094407006272766	0.07070517268258318	36
20	Aquatic	-1.2630588765978048	0.0			0.25471698113207547	0.014690910003910436	4.4163867629553275	0.374123253099381	9
21	Aquatic	-0.6085713817760386	0.716314935064935	0.27468349468935904	1.867993877016006	0.716314935064935	0.27468349468935904	1.867993877016006	0.6605598304255973	37
22	Aquatic	-2.61204621684829	0.2896613190730838	0.1243607662428556	0.674679662260274	0.2896613190730838	0.1243607662428556	0.674679662260274	0.001476873357556912	94
24	Aquatic	0.4653815365679366	1.2762923351158646	0.5089234074857614	3.2007215638260433	1.2762923351158646	0.5089234074857614	3.2007215638260433	0.6145588449662951	28
25	Aquatic	1.1225319897238453	1.643076923076923	0.7545596315208164	3.577850791867406	1.643076923076923	0.7545596315208164	3.577850791867406	0.2551646390713393	35
26	Aquatic	11.004968766357507	21.7015306122449	11.568823780375821	40.70910231281119	21.7015306122449	11.568823780375821	40.70910231281119	2.7004862375046163e-26	61
30	Aquatic	2.4898487560113844	2.2489795918367346	1.2699583424789327	3.9827363113542757	2.2489795918367346	1.2699583424789327	3.9827363113542757	0.008241257916457637	61
31	Aquatic	-2.1302533883080375	0.12712477396021699	0.017286514445822965	0.9348737251274656	0.12712477396021699	0.017286514445822965	0.9348737251274656	0.012630418529404858	36
32	Aquatic	-1.8828570051048064	0.0			0.11289308176100629	0.006786577491078931	1.8779492205387147	0.034403057421818276	20
33	Aquatic	0.14387817354393898	1.0944971537001897	0.3632622108132469	3.297684107510071	1.0944971537001897	0.3632622108132469	3.297684107510071	0.7772182334167378	21
34	Aquatic	-2.1467872861962625	0.0			0.08611514271891631	0.00521780395897598	1.421252669476436	0.00839240979250268	26
35	Aquatic	-1.4584547648121775	0.0			0.19025157232704404	0.01118062507784104	3.2373557400336144	0.13966834169678796	12
37	Aquatic	-0.4964854074676905	0.6587807097361238	0.148232674113369	2.9277757155518347	0.6587807097361238	0.148232674113369	2.9277757155518347	0.7508446241777983	16
38	Aquatic	1.3029720217451368	1.695074106364429	0.8331205989545307	3.4488118883062056	1.695074106364429	0.8331205989545307	3.4488118883062056	0.1481744725907143	42
39	Aquatic	2.143349956071378	2.5397386082656306	1.1575200510514123	5.572492841446731	2.5397386082656306	1.1575200510514123	5.572492841446731	0.024394713073452524	29
40	Aquatic	0.09731113986366742	1.0724852071005917	0.30201909157138723	3.8084497025173123	1.0724852071005917	0.30201909157138723	3.8084497025173123	1.0	16
41	Aquatic	0.6815587664575589	1.867515923566879	0.3590663980813082	9.71301058359158	1.867515923566879	0.3590663980813082	9.71301058359158	0.3600730742750786	7
42	Aquatic	-1.3313809563142025	0.0			0.2289308176100629	0.013302937105207926	3.939680300457438	0.2237409844154013	10
43	Aquatic	-0.5714287216748052	0.7066997518610422	0.24315478103098573	2.0539367441712586	0.7066997518610422	0.24315478103098573	2.0539367441712586	0.6337621820255006	30
1	Environment	1.1709942944054903	6.614357262103506	0.8655130378808805	50.54773305074418	6.614357262103506	0.8655130378808805	50.54773305074418	0.04645456855254227	15
2	Environment	1.6694317995556223	inf			18.16835016835017	1.0920769555764733	302.2579554987002	0.000837016181078191	19
4	Environment	-1.5310836009251334	0.09117647058823529	0.010602615927524624	0.7840658235432469	0.09117647058823529	0.010602615927524624	0.7840658235432469	0.013775487128917473	6
6	Environment	-1.910789805935975	0.37106089139987447	0.2087742688219602	0.6594978677371705	0.37106089139987447	0.2087742688219602	0.6594978677371705	0.0008548583195310001	50
7	Environment	1.148981764325717	inf			8.463576158940397	0.48895770940467864	146.4996256739641	0.06422183977903784	9
8	Environment	-0.060685656566499185	0.9258649093904449	0.22989621173884175	3.728751439429416	0.9258649093904449	0.22989621173884175	3.728751439429416	1.0	9
9	Environment	-0.6274576765674575	0.45977011494252873	0.11416173447868694	1.8516586101250099	0.45977011494252873	0.11416173447868694	1.8516586101250099	0.2713267601521486	8
10	Environment	2.718167618130706	11.110097323600973	3.4609732182702686	35.66461071940205	11.110097323600973	3.4609732182702686	35.66461071940205	1.7915966536184398e-08	68
11	Environment	-1.3075184233121604	0.11437908496732026	0.01272608677247913	1.0280124056872892	0.11437908496732026	0.01272608677247913	1.0280124056872892	0.03709743308967492	5
12	Environment	-2.791637230646179	0.25236486486486487	0.14402466889479032	0.4422021970749016	0.25236486486486487	0.14402466889479032	0.4422021970749016	1.0059406068996768e-06	56
14	Environment	0.8286026956239261	4.216887417218543	0.5316845572141674	33.44490496896876	4.216887417218543	0.5316845572141674	33.44490496896876	0.18339448285698112	10
15	Environment	0.938139682120254	inf			5.614497528830313	0.31252344556467354	100.86469654872153	0.1848123089749309	6
18	Environment	1.2111331217560215	inf			9.419568822553897	0.5482801905009095	161.83017066833514	0.03579442564632472	10
19	Environment	-2.943928628548169	0.16456180635285114	0.0782213648058493	0.34620449511880963	0.16456180635285114	0.0782213648058493	0.34620449511880963	4.007282726396658e-07	36
20	Environment	-0.060685656566499185	0.9258649093904449	0.22989621173884175	3.728751439429416	0.9258649093904449	0.22989621173884175	3.728751439429416	1.0	9
21	Environment	-1.2499647067985438	0.4726898615787505	0.2441430110361339	0.9151837043832846	0.4726898615787505	0.2441430110361339	0.9151837043832846	0.029688108141597967	37
22	Environment	-4.396634575325879	0.1673076923076923	0.10515322748349576	0.266200710859958	0.1673076923076923	0.10515322748349576	0.266200710859958	4.0163816355898555e-15	94
24	Environment	0.6549794118075088	1.724760293288212	0.6915706692968538	4.301509883766804	1.724760293288212	0.6915706692968538	4.301509883766804	0.30369330834529873	28
25	Environment	1.8568803686630897	8.022413793103448	1.9114869075426437	33.66966460184382	8.022413793103448	1.9114869075426437	33.66966460184382	0.0002965209610317932	35
26	Environment	2.9912781508158623	inf			62.768115942028984	3.867564834162624	1018.686576139847	4.9942539725380854e-11	61
30	Environment	0.977811600558198	1.771000680735194	0.9435189577842261	3.3241975535183634	1.771000680735194	0.9435189577842261	3.3241975535183634	0.08651584177481118	61
31	Environment	1.6931298182053258	5.3293103448275865	1.620548684867528	17.525884298754043	5.3293103448275865	1.620548684867528	17.525884298754043	0.001474807465324331	36
32	Environment	0.9013313116420776	2.6717002237136467	0.7766002311664051	9.19132109279794	2.6717002237136467	0.7766002311664051	9.19132109279794	0.14395376515716152	20
33	Environment	0.9631854182925624	2.8336134453781514	0.8278647044031742	9.698885717825553	2.8336134453781514	0.8278647044031742	9.698885717825553	0.09841758207032042	21
34	Environment	-1.8428713111876034	0.2777777777777778	0.12442946049811711	0.6201143484691715	0.2777777777777778	0.12442946049811711	0.6201143484691715	0.0019685036294634314	26
35	Environment	1.3267298618548475	inf			11.341098169717139	0.6676111467843441	192.6578193229438	0.012450129828446847	12
37	Environment	-0.28252544557070136	0.7683803206191266	0.276507773090377	2.135232259534983	0.7683803206191266	0.276507773090377	2.135232259534983	0.5964160834404189	16
38	Environment	-1.437686149125747	0.44425675675675674	0.23849559639752946	0.8275375684298243	0.44425675675675674	0.23849559639752946	0.8275375684298243	0.010956299140236773	42
39	Environment	0.49007818146499177	1.4730481024897268	0.6218345655887341	3.4894662219270756	1.4730481024897268	0.6218345655887341	3.4894662219270756	0.4245124611720218	29
40	Environment	-0.28252544557070136	0.7683803206191266	0.276507773090377	2.135232259534983	0.7683803206191266	0.276507773090377	2.135232259534983	0.5964160834404189	16
41	Environment	1.0133066697846906	inf			6.561056105610561	0.37105618963766296	116.01331125349392	0.10461782368674812	7
42	Environment	1.2111331217560215	inf			9.419568822553897	0.5482801905009095	161.83017066833514	0.03579442564632472	10
43	Environment	1.4351819681091695	4.315699658703072	1.298246953686211	14.346471979961656	4.315699658703072	1.298246953686211	14.346471979961656	0.008500652086535193	30
