## Supplementary material for "The identification of 110 novel *Mycobacterium* species within 57,974 UK Health Security Agency clinical samples": chi_squared_summary.csv

environment	chi2_statistic	p_value	degrees_of_freedom	overall_proportion
Human	403.8093612487683	6.426128614214905e-66	32	0.43255295429208473
Land	246.81347255918993	5.181537794434352e-35	32	0.483835005574136
Aquatic	247.92706785751406	3.174727027791975e-35	32	0.17725752508361203
Environment	290.33530337647284	2.056018252527195e-43	32	0.6833890746934225
