## Supplementary material for "The identification of 110 novel *Mycobacterium* species within 57,974 UK Health Security Agency clinical samples": sankey_translation.tsv

count	initial_ref	initial_ref_name	new_ref	new_ref_name	ncbi_ref	ncbi_ref_name	ncbi_strain_identifiers	ncbi_species_taxid
11169	GCF_000277125.1	Mycobacterium intracellulare	GCF_000277125.1	Mycobacterium intracellulare	GCF_000276825.1	Mycobacterium paraintracellulare	MOTT64	1138383
5620	GCF_000277125.1	Mycobacterium intracellulare	GCF_000277125.1	Mycobacterium intracellulare	GCF_020736005.1	Mycobacterium intracellulare	FDAARGOS_1564	1767
5563	GCF_000069185.1	Mycobacterium abscessus	GCF_000069185.1	Mycobacterium abscessus	GCF_000069185.1	Mycobacteroides abscessus	ATCC 19977	36809
4846	GCF_009741445.1	Mycobacterium avium	GCF_009741445.1	Mycobacterium avium	GCF_022175585.2	Mycobacterium avium	OCU889s_P11_4s	1764
3894	GCF_009741445.1	Mycobacterium avium	GCF_009741445.1	Mycobacterium avium	GCF_002086165.1	Mycobacterium bouchedurhonense	DSM 45439	701041
3602	GCF_016767715.1	Mycobacterium gwanakae	GCF_016767715.1	Mycobacterium gwanakae	GCF_001632805.1	Mycobacteroides chelonae	CCUG 47445	1774
2714	GCF_000195955.2	Mycobacterium tuberculosis	GCF_000195955.2	Mycobacterium tuberculosis	GCF_000195955.2	Mycobacterium tuberculosis	H37Rv	1773
2155	GCF_002101675.1	Mycobacterium gordonae	GCF_002101675.1	Mycobacterium gordonae	GCF_002101675.1	Mycobacterium gordonae	DSM 44160	1778
2094	GCF_009741445.1	Mycobacterium avium	GCF_009741445.1	Mycobacterium avium	GCF_025821985.1	Mycobacterium timonense	CCUG 56329	701043
1563	GCF_022179545.1	Mycobacterium fortuitum	GCF_022179545.1	Mycobacterium fortuitum	GCF_022179545.1	Mycolicibacterium fortuitum	JCM 6387	1766
1540	GCF_003614435.1	Mycobacterium paragordonae	GCF_003614435.1	Mycobacterium paragordonae	GCF_003614435.1	Mycobacterium paragordonae	49061	1389713
1467	GCF_000157895.3	Mycobacterium kansasii	GCF_000157895.3	Mycobacterium kansasii	GCF_000157895.3	Mycobacterium kansasii	ATCC 12478	1768
1074	GCF_009936235.1	Mycobacterium xenopi	GCF_009936235.1	Mycobacterium xenopi	GCF_900453395.1	Mycobacterium xenopi	NCTC10042	1789
697	GCF_020217485.1	Mycobacterium sp020217485	GCF_020217485.1	Mycobacterium sp020217485	GCF_000276825.1	Mycobacterium paraintracellulare	MOTT64	1138383
517	GCF_019645855.1	Mycobacterium malmoense	GCF_019645855.1	Mycobacterium malmoense	GCF_019645855.1	Mycobacterium malmoense	ATCC 29571	1780
351	GCF_031583025.2	Mycobacterium gordonae_B	GCF_031583025.2	Mycobacterium gordonae_B	GCF_003614435.1	Mycobacterium paragordonae	49061	1389713
333	GCF_000455325.1	Mycobacterium septicum	GCF_000455325.1	Mycobacterium septicum	GCF_016919345.1	Mycolicibacterium septicum	PDNC012	98668
319	GCF_002086285.1	Mycobacterium kumamotonense	GCF_002086285.1	Mycobacterium kumamotonense	GCF_002086285.1	Mycolicibacter kumamotonensis	DSM 45093	354243
232	GCF_010727605.1	Mycobacterium simiae	GCF_010727605.1	Mycobacterium simiae	GCF_010727605.1	Mycobacterium simiae	JCM 12377	1784
220	GCF_000691525.1	Mycobacterium neoaurum	GCF_000691525.1	Mycobacterium neoaurum	GCF_000317305.3	Mycolicibacterium neoaurum	VKM Ac-1815D	1795
175	GCF_003391395.1	Mycobacterium marinum	GCF_003391395.1	Mycobacterium marinum	GCF_003584745.1	Mycobacterium pseudoshottsii	JCM 15466	265949
169	GCF_010731115.1	Mycobacterium phocaicum	af5274b7-8a29-48ec-82be-b03a8826f661	NOVEL_NTM_1	GCF_010731115.1	Mycolicibacterium phocaicum	JCM 15301	319706
145	GCF_002102345.1	Mycobacterium peregrinum	GCF_002102345.1	Mycobacterium peregrinum	GCF_002102345.1	Mycolicibacterium peregrinum	DSM 43271	43304
134	GCF_025823105.1	Mycobacterium porcinum	GCF_025823105.1	Mycobacterium porcinum	GCF_900289185.1	Mycolicibacterium porcinum	CSUR P1564	39693
119	GCF_010731675.1	Mycobacterium marseillense	GCF_010731675.1	Mycobacterium marseillense	GCF_002285715.1	Mycobacterium marseillense	FLAC0026	701042
117	GCF_002116635.1	Mycobacterium szulgai	GCF_002116635.1	Mycobacterium szulgai	GCF_002116635.1	Mycobacterium szulgai	DSM 44166	1787
105	GCF_001667185.1	Mycobacterium sp001667185	a13b204d-6fe3-448b-bd77-0c68c1614d4e	NOVEL_NTM_2	GCF_002101815.1	Mycobacterium paraense	IEC26	767916
103	GCF_022374895.2	Mycobacterium lentiflavum	GCF_022374895.2	Mycobacterium lentiflavum	GCF_022374895.2	Mycobacterium lentiflavum	ATCC 51985	141349
100	GCF_010731675.1	Mycobacterium marseillense	efe635c5-47fc-4864-9c9a-5eb4d452e2a5	NOVEL_NTM_3	GCF_002285715.1	Mycobacterium marseillense	FLAC0026	701042
95	GCF_020217485.1	Mycobacterium sp020217485	GCF_020217485.1	Mycobacterium sp020217485	GCF_020736005.1	Mycobacterium intracellulare	FDAARGOS_1564	1767
80	GCF_019645875.1	Mycobacterium senegalense	GCF_019645875.1	Mycobacterium senegalense	GCF_002102065.1	Mycolicibacterium conceptionense	CCUG 50187	451644
70	GCF_002105755.1	Mycobacterium colombiense	GCF_002105755.1	Mycobacterium colombiense	GCF_000222105.3	Mycobacterium colombiense	CECT 3035	339268
66	GCF_002086675.1	Mycobacterium persicum	GCF_002086675.1	Mycobacterium persicum	GCF_002086915.1	Mycobacterium persicum	12MK	1487726
61	GCA_963726875.1	Mycobacterium sp963726875	9b658d3b-e341-468f-8242-d2de4fc30688	NOVEL_NTM_4	GCF_003614435.1	Mycobacterium paragordonae	49061	1389713
58	GCF_025331195.1	Mycobacterium llatzerense	GCF_025331195.1	Mycobacterium llatzerense	GCF_025331195.1	Mycolicibacterium llatzerense	MG13	280871
57	GCF_001632805.1	Mycobacterium chelonae	GCF_001632805.1	Mycobacterium chelonae	GCF_001632805.1	Mycobacteroides chelonae	CCUG 47445	1774
49	GCF_900566075.1	Mycobacterium pseudokansasii	GCF_900566075.1	Mycobacterium pseudokansasii	GCF_900566075.1	Mycobacterium pseudokansasii	MK142	2341080
47	GCF_019645875.1	Mycobacterium senegalense	GCF_019645875.1	Mycobacterium senegalense	GCF_019739075.1	Mycolicibacterium farcinogenes	CU-MFGFA-001;BKK	1802
44	GCA_002102225.1	Mycobacterium interjectum_B	GCA_002102225.1	Mycobacterium interjectum_B	GCF_900157385.1	Mycobacterium terramassiliense	AB308	1841859
42	GCF_048282725.1	Mycobacterium sp048282725	0da8fe1c-3847-4874-912b-f7cad411170f	NOVEL_NTM_5	GCF_016919345.1	Mycolicibacterium septicum	PDNC012	98668
42	GCF_030755175.1	Mycobacterium sp003987775	GCF_030755175.1	Mycobacterium sp003987775	GCF_003614435.1	Mycobacterium paragordonae	49061	1389713
40	GCF_003614435.1	Mycobacterium paragordonae	ea29a776-f582-4e61-a427-12efc3359bf7	NOVEL_NTM_6	GCF_003614435.1	Mycobacterium paragordonae	49061	1389713
38	GCF_002101595.1	Mycobacterium celatum	GCF_002101595.1	Mycobacterium celatum	GCF_002101595.1	Mycobacterium celatum	DSM 44243	28045
38	GCF_000164135.1	Mycobacterium parascrofulaceum	GCF_000164135.1	Mycobacterium parascrofulaceum	GCF_000164135.1	Mycobacterium parascrofulaceum	ATCC BAA-614	240125
37	GCF_018326285.1	Mycobacterium sp018326285	GCF_018326285.1	Mycobacterium sp018326285	GCF_005670685.2	Mycolicibacterium mucogenicum	DSM 44124	56689
37	GCF_002013895.1	Mycobacterium franklinii	GCF_002013895.1	Mycobacterium franklinii	GCF_001853795.1	Mycobacteroides franklinii	1559	948102
37	GCF_001665625.1	Mycobacterium peregrinum_B	GCF_001665625.1	Mycobacterium peregrinum_B	GCF_002102345.1	Mycolicibacterium peregrinum	DSM 43271	43304
36	GCF_010731115.1	Mycobacterium phocaicum	GCF_010731115.1	Mycobacterium phocaicum	GCF_010731115.1	Mycolicibacterium phocaicum	JCM 15301	319706
35	GCA_002013775.1	Mycobacterium sp002013775	GCA_002013775.1	Mycobacterium sp002013775	GCF_004924335.1	Mycobacteroides salmoniphilum	DSM 43276	404941
34	GCF_001053185.1	Mycobacterium bohemicum	GCF_001053185.1	Mycobacterium bohemicum	GCF_002102025.1	Mycobacterium bohemicum	DSM 44277	56425
34	GCF_002102255.1	Mycobacterium nebraskense	GCF_002102255.1	Mycobacterium nebraskense	GCF_002102255.1	Mycobacterium nebraskense	DSM 44803	244292
32	GCF_900566085.1	Mycobacterium attenuatum	GCF_900566085.1	Mycobacterium attenuatum	GCF_900566085.1	Mycobacterium attenuatum	MK41	2341086
31	GCF_002101785.1	Mycobacterium palustre	GCF_002101785.1	Mycobacterium palustre	GCF_002101785.1	Mycobacterium palustre	DSM 44572	153971
31	GCF_010727475.1	Mycobacterium mageritense	GCF_010727475.1	Mycobacterium mageritense	GCF_010727475.1	Mycolicibacterium mageritense	JCM 12375	53462
27	GCF_025822885.1	Mycobacterium shimoidei	GCF_025822885.1	Mycobacterium shimoidei	GCF_900417275.1	Mycobacterium shimoidei	P7336	29313
25	GCF_010730955.1	Mycobacterium aubagnense	GCF_010730955.1	Mycobacterium aubagnense	GCF_010730955.1	Mycolicibacterium aubagnense	JCM 15296	319707
24	GCF_003855255.1	Mycobacterium nivoides	GCF_003855255.1	Mycobacterium nivoides	GCF_003855255.1	Mycolicibacterium nivoides	DL90	2487344
22	GCF_002086515.1	Mycobacterium arupense	GCF_002086515.1	Mycobacterium arupense	GCF_002086515.1	Mycolicibacter arupensis	DSM 44942	342002
22	GCF_002102155.1	Mycobacterium europaeum	GCF_002102155.1	Mycobacterium europaeum	GCF_034555895.2	Mycobacterium europaeum	050079	761804
21	GCF_046250075.1	Mycobacterium sp046250075	GCF_046250075.1	Mycobacterium sp046250075	GCF_963378105.1	[Mycobacterium] holstebronense	Mu0102	3064288
21	GCF_022370755.2	Mycobacterium goodii	GCF_022370755.2	Mycobacterium goodii	GCF_022370755.2	Mycolicibacterium goodii	ATCC 700504	134601
21	GCF_001570485.1	Mycobacterium novocastrense	GCF_001570485.1	Mycobacterium novocastrense	GCF_001499835.1	Mycolicibacterium novocastrense	GA-2613	59813
20	GCF_000340435.2	Mycobacterium haemophilum	GCF_000340435.2	Mycobacterium haemophilum	GCF_000340435.2	Mycobacterium haemophilum	ATCC 29548	29311
20	GCF_003284935.1	Mycobacterium arosiense_A	GCF_003284935.1	Mycobacterium arosiense_A	GCF_002086125.1	Mycobacterium arosiense	DSM 45069	425468
17	GCF_001605725.1	Mycobacterium immunogenum	GCF_001605725.1	Mycobacterium immunogenum	GCF_001605725.1	Mycobacteroides immunogenum	CCUG 47286	83262
15	GCF_025263485.1	Mycobacterium sp025263485	GCF_025263485.1	Mycobacterium sp025263485	GCF_002102255.1	Mycobacterium nebraskense	DSM 44803	244292
15	GCF_010731675.1	Mycobacterium marseillense	9c29dc1e-486e-4f33-9242-627ac241aace	NOVEL_NTM_7	GCF_002285715.1	Mycobacterium marseillense	FLAC0026	701042
14	GCF_018326285.1	Mycobacterium sp018326285	GCF_018326285.1	Mycobacterium sp018326285	GCF_010731115.1	Mycolicibacterium phocaicum	JCM 15301	319706
14	GCF_003254575.1	Mycobacterium kyogaense	GCF_003254575.1	Mycobacterium kyogaense	GCF_004359005.1	Mycolicibacterium obuense	22DIII	1807
14	GCF_010731675.1	Mycobacterium marseillense	be9851ea-09fb-4c90-bd17-e0f9c1eaa412	NOVEL_NTM_10	GCF_002285715.1	Mycobacterium marseillense	FLAC0026	701042
14	GCF_001428895.1	Mycobacterium sp001428895	3c5df0de-e1f8-4591-bb1c-b8d40e628b5e	NOVEL_NTM_9	GCF_012223425.1	Mycolicibacterium frederiksbergense	LB 501T	117567
14	GCF_002101775.1	Mycobacterium nonchromogenicum	GCF_002101775.1	Mycobacterium nonchromogenicum	GCF_002101775.1	Mycolicibacter nonchromogenicus	DSM 44164	1782
12	GCF_003284975.1	Mycobacterium europaeum_A	GCF_003284975.1	Mycobacterium europaeum_A	GCF_002086125.1	Mycobacterium arosiense	DSM 45069	425468
12	GCF_016592155.1	Mycobacterium heckeshornense	GCF_016592155.1	Mycobacterium heckeshornense	GCF_016861545.1	Mycobacterium heckeshornense	JMUB5695	110505
11	GCF_001570425.1	Mycobacterium brisbanense	GCF_001570425.1	Mycobacterium brisbanense	GCF_001570425.1	Mycolicibacterium brisbanense	JCM15654	146020
11	GCF_001666755.1	Mycobacterium sp001666755	eadbaf49-e92f-4d65-9a0b-de3c6b08c478	NOVEL_NTM_8	GCF_000164135.1	Mycobacterium parascrofulaceum	ATCC BAA-614	240125
11	GCF_002101705.1	Mycobacterium iranicum	GCF_002101705.1	Mycobacterium iranicum	GCF_002101705.1	Mycolicibacterium iranicum	DSM 45541	912594
11	GCF_010731775.1	Mycobacterium mantenii	GCF_010731775.1	Mycobacterium mantenii	GCF_010731775.1	Mycobacterium mantenii	JCM 18113	560555
11	GCF_001666755.1	Mycobacterium sp001666755	GCF_001666755.1	Mycobacterium sp001666755	GCF_022175585.2	Mycobacterium avium	OCU889s_P11_4s	1764
11	GCF_000689255.1	Mycobacterium triplex	GCF_000689255.1	Mycobacterium triplex	GCF_002102415.1	Mycobacterium triplex	DSM 44626	47839
10	GCF_000526915.1	Mycobacterium genavense	GCF_000526915.1	Mycobacterium genavense	GCF_000526915.1	Mycobacterium genavense	ATCC 51234	36812
10	GCF_025822865.1	Mycobacterium paraffinicum	GCF_025822865.1	Mycobacterium paraffinicum	GCF_025822865.1	Mycobacterium paraffinicum	DSM 44181	53378
10	GCF_002086125.1	Mycobacterium arosiense	GCF_002086125.1	Mycobacterium arosiense	GCF_002086125.1	Mycobacterium arosiense	DSM 45069	425468
10	GCF_000689255.1	Mycobacterium triplex	28607d3c-1c43-46e3-b101-f893838297b7	NOVEL_NTM_13	GCF_002102415.1	Mycobacterium triplex	DSM 44626	47839
10	GCF_025263565.1	Mycobacterium sp025263565	GCF_025263565.1	Mycobacterium sp025263565	GCF_001655245.1	Mycolicibacterium vaccae	95051	1810
10	GCF_001953985.1	Mycobacterium colombiense_B	8d1941e8-25df-429b-84bb-c1ab7d3ed8e6	NOVEL_NTM_12	GCF_002104765.1	Mycolicibacterium vulneris	DSM 45247	547163
10	GCA_002967005.1	Mycobacterium talmoniae	GCA_002967005.1	Mycobacterium talmoniae	GCF_001854525.1	Mycobacterium talmoniae	MO-5499	1858794
9	GCF_019645815.1	Mycobacterium heraklionense	GCF_019645815.1	Mycobacterium heraklionense	GCF_019645815.1	Mycolicibacter heraklionensis	JCM 30995	512402
9	GCF_001667015.1	Mycobacterium sp001667015	a13b204d-6fe3-448b-bd77-0c68c1614d4e	NOVEL_NTM_2	GCF_002101815.1	Mycobacterium paraense	IEC26	767916
8	GCF_001667015.1	Mycobacterium sp001667015	3b0be0c3-12be-4c86-93db-5544da659be5	NOVEL_NTM_16	GCF_002101815.1	Mycobacterium paraense	IEC26	767916
8	GCF_002101785.1	Mycobacterium palustre	ab37baa8-4c9a-4f4b-ad86-5ffef796e86e	NOVEL_NTM_17	GCF_002101785.1	Mycobacterium palustre	DSM 44572	153971
7	GCF_003391395.1	Mycobacterium marinum	GCF_003391395.1	Mycobacterium marinum	GCF_000723425.2	Mycobacterium marinum	E11	1781
7	GCF_025823315.1	Mycobacterium houstonense	GCF_025823315.1	Mycobacterium houstonense	GCF_025823315.1	Mycolicibacterium houstonense	DSM 44676	146021
7	GCF_046250095.1	Mycobacterium heraklionense_A	GCF_046250095.1	Mycobacterium heraklionense_A	GCF_022374935.2	Mycolicibacter virginiensis	DSM 100883	1795032
7	GCF_010729485.1	Mycobacterium hiberniae	GCF_010729485.1	Mycobacterium hiberniae	GCF_010729485.1	Mycolicibacter hiberniae	JCM 13571	29314
7	GCF_010730745.1	Mycobacterium heidelbergense	GCF_010730745.1	Mycobacterium heidelbergense	GCF_010730745.1	Mycobacterium heidelbergense	JCM 14842	53376
7	GCF_025933915.1	Mycobacterium sp025933915	108d1d3f-d191-4782-9fa2-21035bc24313	NOVEL_NTM_15	GCF_020736005.1	Mycobacterium intracellulare	FDAARGOS_1564	1767
6	GCF_002101815.1	Mycobacterium paraense	GCF_002101815.1	Mycobacterium paraense	GCF_002101815.1	Mycobacterium paraense	IEC26	767916
6	GCF_002104765.1	Mycobacterium vulneris	GCF_002104765.1	Mycobacterium vulneris	GCF_002104765.1	Mycolicibacterium vulneris	DSM 45247	547163
6	GCA_021654635.1	Mycobacterium kiyosense	6b5d4690-c71c-4f8e-b998-df1520bb3863	NOVEL_NTM_18	GCF_026011875.1	Mycobacterium kiyosense	SRL2020-400	2871094
6	GCF_002102265.1	Mycobacterium longobardum	75a40903-3761-4a20-a5ca-aed188922b46	NOVEL_NTM_19	GCF_002102265.1	Mycolicibacter longobardus	DSM 45394	1108812
6	GCF_001942625.1	Mycobacterium syngnathidarum	GCF_001942625.1	Mycobacterium syngnathidarum	GCF_001942625.1	Mycobacterium syngnathidarum	27335	1908205
6	GCF_010731675.1	Mycobacterium marseillense	9c29dc1e-486e-4f33-9242-627ac241aace	NOVEL_NTM_7	GCF_020736005.1	Mycobacterium intracellulare	FDAARGOS_1564	1767
6	GCF_001666755.1	Mycobacterium sp001666755	GCF_001666755.1	Mycobacterium sp001666755	GCF_002086165.1	Mycobacterium bouchedurhonense	DSM 45439	701041
6	GCF_900078685.2	Mycobacterium icosiumassiliensis	GCF_900078685.2	Mycobacterium icosiumassiliensis	GCF_900078685.2	Mycolicibacter icosiumassiliensis	8WA6	1792835
6	GCF_001667315.1	Mycobacterium sp001667315	GCF_001667315.1	Mycobacterium sp001667315	GCF_020736005.1	Mycobacterium intracellulare	FDAARGOS_1564	1767
6	GCF_022374935.2	Mycobacterium virginiense	GCF_022374935.2	Mycobacterium virginiense	GCF_022374935.2	Mycolicibacter virginiensis	DSM 100883	1795032
6	GCF_010730195.1	Mycobacterium conspicuum	GCF_010730195.1	Mycobacterium conspicuum	GCF_010730195.1	Mycobacterium conspicuum	JCM 14738	44010
6	GCF_001666755.1	Mycobacterium sp001666755	GCF_001666755.1	Mycobacterium sp001666755	GCF_000222105.3	Mycobacterium colombiense	CECT 3035	339268
5	GCF_900078675.2	Mycobacterium interjectum	1a64182f-74a7-468e-aba5-5fe756151fed	NOVEL_NTM_21	GCF_900078675.2	Mycobacterium interjectum	ATCC 51457T	33895
5	GCF_041287115.1	Mycobacterium sp041287115	GCF_041287115.1	Mycobacterium sp041287115	GCF_010726645.1	Mycolicibacterium duvalii	JCM 6396	39688
5	GCF_031583025.2	Mycobacterium gordonae_B	0b7e8dd6-5f37-4408-bd47-03e2ac65becd	NOVEL_NTM_20	GCF_003614435.1	Mycobacterium paragordonae	49061	1389713
5	GCF_000805385.1	Mycobacterium setense	GCF_000805385.1	Mycobacterium setense	GCF_000805375.1	Mycolicibacterium setense	Manresensis	431269
5	GCF_010731675.1	Mycobacterium marseillense	25528442-a3b0-4ce8-980d-3335d2fe79c0	NOVEL_NTM_22	GCF_002285715.1	Mycobacterium marseillense	FLAC0026	701042
5	GCF_025933915.1	Mycobacterium sp025933915	4ad915d7-2dbc-497f-8274-9f83f91a9d0b	NOVEL_NTM_11	GCF_020736005.1	Mycobacterium intracellulare	FDAARGOS_1564	1767
5	GCF_002101965.1	Mycobacterium wolinskyi	GCF_002101965.1	Mycobacterium wolinskyi	GCF_002101965.1	Mycolicibacterium wolinskyi	ATCC 700010	59750
5	GCF_001953985.1	Mycobacterium colombiense_B	GCF_001953985.1	Mycobacterium colombiense_B	GCF_002104765.1	Mycolicibacterium vulneris	DSM 45247	547163
4	GCF_900603025.1	Mycobacterium hassiacum	GCF_900603025.1	Mycobacterium hassiacum	GCF_900603025.1	Mycolicibacterium hassiacum	Mhassiacum	46351
4	GCF_010731675.1	Mycobacterium marseillense	9c29dc1e-486e-4f33-9242-627ac241aace	NOVEL_NTM_7	GCF_000276825.1	Mycobacterium paraintracellulare	MOTT64	1138383
4	GCF_900454025.1	Mycobacterium gilvum	0a2bd060-fca1-49db-8a51-c58e2ed167fc	NOVEL_NTM_24	GCF_000184435.1	Mycolicibacterium gilvum	Spyr1	1804
4	GCF_010731755.1	Mycobacterium minnesotense	GCF_010731755.1	Mycobacterium minnesotense	GCF_010731755.1	Mycolicibacter minnesotensis	JCM 17932	1118379
4	GCF_010728725.1	Mycobacterium branderi	GCF_010728725.1	Mycobacterium branderi	GCF_010728725.1	Mycobacterium branderi	JCM 12687	43348
4	GCF_004924335.1	Mycobacterium salmoniphilum	GCF_004924335.1	Mycobacterium salmoniphilum	GCF_004924335.1	Mycobacteroides salmoniphilum	DSM 43276	404941
4	GCF_025933915.1	Mycobacterium sp025933915	4ad915d7-2dbc-497f-8274-9f83f91a9d0b	NOVEL_NTM_11	GCF_002285715.1	Mycobacterium marseillense	FLAC0026	701042
4	GCF_000455325.1	Mycobacterium septicum	0da8fe1c-3847-4874-912b-f7cad411170f	NOVEL_NTM_5	GCF_016919345.1	Mycolicibacterium septicum	PDNC012	98668
4	GCF_010726645.1	Mycobacterium duvalii	GCF_010726645.1	Mycobacterium duvalii	GCF_010726645.1	Mycolicibacterium duvalii	JCM 6396	39688
4	GCA_963726875.1	Mycobacterium sp963726875	26df86c9-5f92-4742-8afb-0b822f7b59b2	NOVEL_NTM_23	GCF_003614435.1	Mycobacterium paragordonae	49061	1389713
4	GCF_003614435.1	Mycobacterium paragordonae	0fddb201-3a45-4a2e-90de-1fe698cb874a	NOVEL_NTM_25	GCF_003614435.1	Mycobacterium paragordonae	49061	1389713
4	GCA_963797865.1	Mycobacterium sp963797865	ad59850f-c6a3-498c-b209-45129f7cd78a	NOVEL_NTM_27	GCF_002104765.1	Mycolicibacterium vulneris	DSM 45247	547163
4	GCF_004014805.1	Mycobacterium elephantis	GCF_004014805.1	Mycobacterium elephantis	GCF_001667535.1	Mycolicibacterium elephantis	852002-10318_SCH4845932	81858
4	GCF_030209435.1	Mycobacterium sp030209435	GCF_030209435.1	Mycobacterium sp030209435	GCF_010731115.1	Mycolicibacterium phocaicum	JCM 15301	319706
4	GCF_025933915.1	Mycobacterium sp025933915	004bd9fa-8c21-4878-b128-4caf7ca744a8	NOVEL_NTM_14	GCF_000276825.1	Mycobacterium paraintracellulare	MOTT64	1138383
4	GCF_010731715.1	Mycobacterium stomatepiae	GCF_010731715.1	Mycobacterium stomatepiae	GCF_010731715.1	Mycobacterium stomatepiae	JCM 17783	470076
3	GCF_003614435.1	Mycobacterium paragordonae	f96697f5-cea4-48ee-b01e-604622b2fcbd	NOVEL_NTM_37	GCF_003614435.1	Mycobacterium paragordonae	49061	1389713
3	GCF_003402475.1	Mycobacterium sp003402475	GCF_003402475.1	Mycobacterium sp003402475	GCF_002101735.1	Mycobacterium kyorinense	DSM 45166	487514
3	GCF_003284925.1	Mycobacterium algericum_A	GCF_003284925.1	Mycobacterium algericum_A	GCF_010723515.1	Mycolicibacter algericus	JCM 30723	1288388
3	GCF_003614435.1	Mycobacterium paragordonae	4185ddb4-9e33-4340-b012-a83d5911bece	NOVEL_NTM_33	GCF_003614435.1	Mycobacterium paragordonae	49061	1389713
3	GCF_003284935.1	Mycobacterium arosiense_A	ffeff132-bd3c-4bfc-bc06-213510258b26	NOVEL_NTM_38	GCF_002086125.1	Mycobacterium arosiense	DSM 45069	425468
3	GCF_900078675.2	Mycobacterium interjectum	GCF_900078675.2	Mycobacterium interjectum	GCF_900078675.2	Mycobacterium interjectum	ATCC 51457T	33895
3	GCF_002705925.1	Mycobacterium ostraviense	GCF_002705925.1	Mycobacterium ostraviense	GCF_021183725.1	Mycobacterium ostraviense	FDAARGOS_1613	2738409
3	GCF_001667015.1	Mycobacterium sp001667015	293002c6-a3b2-4fc6-a844-de3e87d17cf0	NOVEL_NTM_26	GCF_002101815.1	Mycobacterium paraense	IEC26	767916
3	GCF_048282725.1	Mycobacterium sp048282725	0da8fe1c-3847-4874-912b-f7cad411170f	NOVEL_NTM_5	GCF_003855255.1	Mycolicibacterium nivoides	DL90	2487344
3	GCF_000164135.1	Mycobacterium parascrofulaceum	e48ec8dd-efa9-43d4-9818-f20034b992cb	NOVEL_NTM_36	GCF_000164135.1	Mycobacterium parascrofulaceum	ATCC BAA-614	240125
3	GCF_041890355.1	Mycobacterium hainanense	GCF_041890355.1	Mycobacterium hainanense	GCF_002102255.1	Mycobacterium nebraskense	DSM 44803	244292
3	GCF_000426065.1	Mycobacterium sp000426065	GCF_000426065.1	Mycobacterium sp000426065	GCF_000805375.1	Mycolicibacterium setense	Manresensis	431269
3	GCF_000455125.1	Mycobacterium sp000455125	GCF_000455125.1	Mycobacterium sp000455125	GCF_022374935.2	Mycolicibacter virginiensis	DSM 100883	1795032
3	GCF_000613185.1	Mycobacterium cosmeticum	GCF_000613185.1	Mycobacterium cosmeticum	GCF_000613185.1	Mycolicibacterium cosmeticum	DSM 44829	258533
3	GCF_026625985.1	Mycobacterium sp026625985	4138b98b-181a-44d8-b122-efee3c201b9d	NOVEL_NTM_32	GCF_010730355.1	Mycobacterium florentinum	JCM 14740	292462
3	GCF_001665785.1	Mycobacterium peregrinum_A	GCF_001665785.1	Mycobacterium peregrinum_A	GCF_002102345.1	Mycolicibacterium peregrinum	DSM 43271	43304
3	GCF_025933915.1	Mycobacterium sp025933915	004bd9fa-8c21-4878-b128-4caf7ca744a8	NOVEL_NTM_14	GCF_020736005.1	Mycobacterium intracellulare	FDAARGOS_1564	1767
3	GCF_001666755.1	Mycobacterium sp001666755	eadbaf49-e92f-4d65-9a0b-de3c6b08c478	NOVEL_NTM_8	GCF_022175585.2	Mycobacterium avium	OCU889s_P11_4s	1764
3	GCF_002356315.1	Mycobacterium shigaense	8b197c05-3a7d-42f8-beb3-f087988933fd	NOVEL_NTM_35	GCF_002356315.1	Mycobacterium shigaense	JCM 32072	722731
3	GCF_001666755.1	Mycobacterium sp001666755	eadbaf49-e92f-4d65-9a0b-de3c6b08c478	NOVEL_NTM_8	GCF_034555895.2	Mycobacterium europaeum	050079	761804
3	GCF_022374935.2	Mycobacterium virginiense	07100d9b-884c-420e-b1e8-26eea54eb5c1	NOVEL_NTM_29	GCF_022374935.2	Mycolicibacter virginiensis	DSM 100883	1795032
3	GCF_001667315.1	Mycobacterium sp001667315	GCF_001667315.1	Mycobacterium sp001667315	GCF_000276825.1	Mycobacterium paraintracellulare	MOTT64	1138383
3	GCF_020217485.1	Mycobacterium sp020217485	9c29dc1e-486e-4f33-9242-627ac241aace	NOVEL_NTM_7	GCF_002285715.1	Mycobacterium marseillense	FLAC0026	701042
3	GCF_002086735.1	Mycobacterium scrofulaceum	GCF_002086735.1	Mycobacterium scrofulaceum	GCF_002086735.1	Mycobacterium scrofulaceum	DSM 43992	1783
2	GCF_039023525.1	Mycobacterium sp039023525	GCF_039023525.1	Mycobacterium sp039023525	GCF_900176255.2	Mycobacterium ahvazicum	AFP003	1964395
2	GCF_015689175.1	Mycobacterium kubicae	GCF_015689175.1	Mycobacterium kubicae	GCF_014263315.1	Mycobacterium kubicae	NJH_MKUB1	120959
2	GCF_900187065.1	Mycobacterium thermoresistibile	GCF_900187065.1	Mycobacterium thermoresistibile	GCF_900187065.1	Mycolicibacterium thermoresistibile	NCTC10409	1797
2	GCF_963378075.1	Mycobacterium kokjensenii	GCF_963378075.1	Mycobacterium kokjensenii	GCF_963378075.1	[Mycobacterium] kokjensenii	Mu0083	3064287
2	GCF_017086405.1	Mycobacterium gordonae_D	3685bb9d-dde9-40ac-82f5-003457a8930e	NOVEL_NTM_43	GCF_002101675.1	Mycobacterium gordonae	DSM 44160	1778
2	GCF_045343915.1	Mycobacterium sp045343915	0edd041c-87df-4f22-bbcf-1384f71090bf	NOVEL_NTM_39	GCF_019668465.1	Mycobacterium senriense	TY59	2775496
2	GCF_943913955.1	Mycobacterium bacteremicum_A	GCF_943913955.1	Mycobacterium bacteremicum_A	GCF_002086115.1	Mycolicibacterium bacteremicum	DSM 45578	564198
2	GCF_019645835.1	Mycobacterium holsaticum	GCF_019645835.1	Mycobacterium holsaticum	GCF_019645835.1	Mycolicibacterium holsaticum	JCM 12374	152142
2	GCF_025822145.1	Mycobacterium frederiksbergense	GCF_025822145.1	Mycobacterium frederiksbergense	GCF_012223425.1	Mycolicibacterium frederiksbergense	LB 501T	117567
2	GCF_025822405.1	Mycobacterium angelicum	GCF_025822405.1	Mycobacterium angelicum	GCF_025822405.1	Mycobacterium angelicum	DSM 45057	470074
2	GCF_030499155.1	Mycobacterium frederiksbergense_A	GCF_030499155.1	Mycobacterium frederiksbergense_A	GCF_012223425.1	Mycolicibacterium frederiksbergense	LB 501T	117567
2	GCF_026625985.1	Mycobacterium sp026625985	b66d79c6-8b7d-472d-815b-f5c4a2ab552f	NOVEL_NTM_46	GCF_010730355.1	Mycobacterium florentinum	JCM 14740	292462
2	GCF_020217485.1	Mycobacterium sp020217485	9c29dc1e-486e-4f33-9242-627ac241aace	NOVEL_NTM_7	GCF_020736005.1	Mycobacterium intracellulare	FDAARGOS_1564	1767
2	GCF_010731575.1	Mycobacterium monacense	GCF_010731575.1	Mycobacterium monacense	GCF_010731575.1	Mycolicibacterium monacense	JCM 15658	85693
2	GCF_022374875.2	Mycobacterium rufum	GCF_022374875.2	Mycobacterium rufum	GCF_022374875.2	Mycolicibacterium rufum	JCM 16372	318424
2	GCF_010725885.1	Mycobacterium tokaiense	GCF_010725885.1	Mycobacterium tokaiense	GCF_010722995.1	Mycolicibacterium murale	JCM 13392	182220
2	GCF_025822765.1	Mycobacterium barrassiae	GCF_025822765.1	Mycobacterium barrassiae	GCF_025822765.1	Mycobacterium barrassiae	CCUG 50398	319709
2	GCF_020217485.1	Mycobacterium sp020217485	9c29dc1e-486e-4f33-9242-627ac241aace	NOVEL_NTM_7	GCF_000276825.1	Mycobacterium paraintracellulare	MOTT64	1138383
2	GCF_965295185.1	Mycobacterium sp965295185	GCF_965295185.1	Mycobacterium sp965295185	GCF_016919645.1	Mycolicibacterium austroafricanum	MYC221	39687
2	GCF_001667145.1	Mycobacterium sp001667145	a1ce8b7f-d229-4afa-a038-f1243534ec19	NOVEL_NTM_45	GCF_019668465.1	Mycobacterium senriense	TY59	2775496
2	GCA_022841565.1	Mycobacterium sp022841565	78bb6959-6fbb-4115-9089-38f226f808eb	NOVEL_NTM_34	GCF_003614435.1	Mycobacterium paragordonae	49061	1389713
2	GCF_001667185.1	Mycobacterium sp001667185	27616e2b-7f7e-46ed-b3ce-8edbbfb9d5eb	NOVEL_NTM_41	GCF_900157385.1	Mycobacterium terramassiliense	AB308	1841859
2	GCF_002102265.1	Mycobacterium longobardum	24b23d24-235e-4a1c-b229-43dd5920d6c8	NOVEL_NTM_40	GCF_002102265.1	Mycolicibacter longobardus	DSM 45394	1108812
2	GCF_002086455.1	Mycobacterium algericum	GCF_002086455.1	Mycobacterium algericum	GCF_010726505.1	Mycobacterium novum	JCM 6391	2492438
2	GCF_002086455.1	Mycobacterium algericum	GCF_002086455.1	Mycobacterium algericum	GCF_010723515.1	Mycolicibacter algericus	JCM 30723	1288388
2	GCF_002104795.1	Mycobacterium koreense	GCF_002104795.1	Mycobacterium koreense	GCF_010731835.1	Mycolicibacillus koreensis	JCM 19956	1069220
2	GCF_003284935.1	Mycobacterium arosiense_A	3a44d52a-1e67-4e32-906e-8fd710c18b83	NOVEL_NTM_31	GCF_002086125.1	Mycobacterium arosiense	DSM 45069	425468
2	GCF_003284975.1	Mycobacterium europaeum_A	c0589a93-1916-4dd5-a358-47c1bb8e6f53	NOVEL_NTM_47	GCF_002086125.1	Mycobacterium arosiense	DSM 45069	425468
2	GCF_001672755.1	Mycobacterium colombiense_C	8d1941e8-25df-429b-84bb-c1ab7d3ed8e6	NOVEL_NTM_12	GCF_002104765.1	Mycolicibacterium vulneris	DSM 45247	547163
2	GCA_024758765.1	Mycobacterium heraklionense_C	GCA_024758765.1	Mycobacterium heraklionense_C	GCF_022374935.2	Mycolicibacter virginiensis	DSM 100883	1795032
2	GCF_003284925.1	Mycobacterium algericum_A	GCF_003284925.1	Mycobacterium algericum_A	GCF_010726505.1	Mycobacterium novum	JCM 6391	2492438
2	GCA_021654635.1	Mycobacterium kiyosense	f712063b-199d-4e2e-a6f9-e9416be90918	NOVEL_NTM_28	GCF_026011875.1	Mycobacterium kiyosense	SRL2020-400	2871094
2	GCF_001667185.1	Mycobacterium sp001667185	a13b204d-6fe3-448b-bd77-0c68c1614d4e	NOVEL_NTM_2	GCF_900157385.1	Mycobacterium terramassiliense	AB308	1841859
2	GCF_001667145.1	Mycobacterium sp001667145	GCF_001667145.1	Mycobacterium sp001667145	GCF_019668465.1	Mycobacterium senriense	TY59	2775496
2	GCF_001666755.1	Mycobacterium sp001666755	eadbaf49-e92f-4d65-9a0b-de3c6b08c478	NOVEL_NTM_8	GCF_000222105.3	Mycobacterium colombiense	CECT 3035	339268
1	GCF_001666755.1	Mycobacterium sp001666755	abfae460-2ce9-4916-9352-5697860adb7d	NOVEL_NTM_80	GCF_000222105.3	Mycobacterium colombiense	CECT 3035	339268
1	GCF_001644575.1	Mycobacterium adipatum	GCF_001644575.1	Mycobacterium adipatum	GCF_001644575.1	Mycobacterium adipatum	YC-RL4	1682113
1	GCF_033741125.1	Mycobacterium sp033741125	GCF_033741125.1	Mycobacterium sp033741125	GCF_010729665.1	Mycolicibacterium madagascariense	JCM 13574	212765
1	GCF_000455325.1	Mycobacterium septicum	adfa5916-87f2-4b5d-bc8e-cdad8d3b3d7c	NOVEL_NTM_81	GCF_016919345.1	Mycolicibacterium septicum	PDNC012	98668
1	GCF_000613185.1	Mycobacterium cosmeticum	104caca4-3ee4-42f5-bdf1-114408643caa	NOVEL_NTM_55	GCF_000613185.1	Mycolicibacterium cosmeticum	DSM 44829	258533
1	GCF_000613245.1	Mycobacterium asiaticum	GCF_000613245.1	Mycobacterium asiaticum	GCF_002086545.1	Mycobacterium asiaticum	DSM 44297	1790
1	GCF_025822765.1	Mycobacterium barrassiae	be1d63e2-988e-43e2-89e8-394d096e2a05	NOVEL_NTM_88	GCF_025822765.1	Mycobacterium barrassiae	CCUG 50398	319709
1	GCF_001187505.1	Mycobacterium goodii_B	GCF_001187505.1	Mycobacterium goodii_B	GCF_022370755.2	Mycolicibacterium goodii	ATCC 700504	134601
1	GCF_030499155.1	Mycobacterium frederiksbergense_A	3c5df0de-e1f8-4591-bb1c-b8d40e628b5e	NOVEL_NTM_9	GCF_012223425.1	Mycolicibacterium frederiksbergense	LB 501T	117567
1	GCF_030252325.1	Mycobacterium wuenschmannii	GCF_030252325.1	Mycobacterium wuenschmannii	GCF_030252325.1	Candidatus Mycobacterium wuenschmannii	wuenschmanii	3027808
1	GCF_001583415.1	Mycobacterium phlei	GCF_001583415.1	Mycobacterium phlei	GCF_900453675.1	Mycolicibacterium phlei	NCTC8156	1771
1	GCF_026625985.1	Mycobacterium sp026625985	GCF_026625985.1	Mycobacterium sp026625985	GCF_010730355.1	Mycobacterium florentinum	JCM 14740	292462
1	GCF_001667015.1	Mycobacterium sp001667015	b6c82a5a-e8f4-4ccf-8114-6216fa9172ff	NOVEL_NTM_86	GCF_002101815.1	Mycobacterium paraense	IEC26	767916
1	GCF_001665535.1	Mycobacterium sp001665535	604ecdb5-397f-41e6-a55d-1a0680dc3e40	NOVEL_NTM_67	GCF_001499835.1	Mycolicibacterium novocastrense	GA-2613	59813
1	GCF_001665685.1	Mycobacterium sp001665685	GCF_001665685.1	Mycobacterium sp001665685	GCF_001570425.1	Mycolicibacterium brisbanense	JCM15654	146020
1	GCF_001667015.1	Mycobacterium sp001667015	a13b204d-6fe3-448b-bd77-0c68c1614d4e	NOVEL_NTM_2	GCF_900157385.1	Mycobacterium terramassiliense	AB308	1841859
1	GCF_001665835.1	Mycobacterium colombiense_A	097a769f-9614-47b7-98fa-b0fd3688bcfc	NOVEL_NTM_52	GCF_019668465.1	Mycobacterium senriense	TY59	2775496
1	GCF_025933915.1	Mycobacterium sp025933915	4ad915d7-2dbc-497f-8274-9f83f91a9d0b	NOVEL_NTM_11	GCF_000276825.1	Mycobacterium paraintracellulare	MOTT64	1138383
1	GCF_039729195.1	Mycobacterium hippocampi_A	af3aad63-7f6e-4b77-9de6-454a7523ce50	NOVEL_NTM_82	GCF_010723735.1	Mycolicibacterium hippocampi	JCM 30996	659824
1	GCF_001667015.1	Mycobacterium sp001667015	GCF_001667015.1	Mycobacterium sp001667015	GCF_002101815.1	Mycobacterium paraense	IEC26	767916
1	GCF_025933915.1	Mycobacterium sp025933915	43c01913-76d2-4a55-b0f0-b16b9444b8f0	NOVEL_NTM_64	GCF_002285715.1	Mycobacterium marseillense	FLAC0026	701042
1	GCF_001667015.1	Mycobacterium sp001667015	293002c6-a3b2-4fc6-a844-de3e87d17cf0	NOVEL_NTM_26	GCF_900078675.2	Mycobacterium interjectum	ATCC 51457T	33895
1	GCF_025933915.1	Mycobacterium sp025933915	17b49a15-d09b-40d4-886d-194936e087c4	NOVEL_NTM_58	GCF_000276825.1	Mycobacterium paraintracellulare	MOTT64	1138383
1	GCF_025933915.1	Mycobacterium sp025933915	004bd9fa-8c21-4878-b128-4caf7ca744a8	NOVEL_NTM_14	GCF_002285715.1	Mycobacterium marseillense	FLAC0026	701042
1	GCF_000455325.1	Mycobacterium septicum	0da8fe1c-3847-4874-912b-f7cad411170f	NOVEL_NTM_5	GCF_003855255.1	Mycolicibacterium nivoides	DL90	2487344
1	GCF_009936235.1	Mycobacterium xenopi	639eeae9-fa88-4647-a00d-354003c4490f	NOVEL_NTM_68	GCF_900453395.1	Mycobacterium xenopi	NCTC10042	1789
1	GCF_040655355.1	Mycobacterium sp040655355	207c4032-5c34-45ea-b733-ac16abc4d4c8	NOVEL_NTM_59	GCF_016919345.1	Mycolicibacterium septicum	PDNC012	98668
1	GCF_000455205.1	Mycobacterium sp000455205	GCF_000455205.1	Mycobacterium sp000455205	GCF_002101815.1	Mycobacterium paraense	IEC26	767916
1	GCF_964000695.1	Mycobacterium sp964000695	117e6ccb-dfa7-4ccc-b287-e46e9a827a33	NOVEL_NTM_30	GCF_010728325.1	Mycolicibacterium poriferae	JCM 12603	39694
1	GCF_963853645.1	Mycobacterium riyadhense	GCF_963853645.1	Mycobacterium riyadhense	GCF_963853645.1	Mycobacterium riyadhense	DSM 45176;human	486698
1	GCF_963378095.1	Mycobacterium burgundiense	GCF_963378095.1	Mycobacterium burgundiense	GCF_963378095.1	[Mycobacterium] burgundiense	Mu0053	3064286
1	GCF_963378085.1	Mycobacterium wendilense	GCF_963378085.1	Mycobacterium wendilense	GCF_963378085.1	[Mycobacterium] wendilense	Mu0050	3064284
1	GCF_963378075.1	Mycobacterium kokjensenii	c8279958-e6c2-4283-aa76-c19e032826f1	NOVEL_NTM_94	GCF_963378075.1	[Mycobacterium] kokjensenii	Mu0083	3064287
1	GCA_002102225.1	Mycobacterium interjectum_B	d45bd893-9be4-4b18-b87c-ec4e26f5a52e	NOVEL_NTM_99	GCF_900157385.1	Mycobacterium terramassiliense	AB308	1841859
1	GCF_943913955.1	Mycobacterium bacteremicum_A	b4fefeaa-8577-4269-b570-8c118f9966a6	NOVEL_NTM_84	GCF_002086115.1	Mycolicibacterium bacteremicum	DSM 45578	564198
1	GCF_902168065.1	Mycobacterium tilburgii	855db4b9-6af4-4984-baf7-9369d312c6c2	NOVEL_NTM_75	GCF_902168065.1	Mycobacterium tilburgii	MEPHI	44467
1	GCF_900637195.1	Mycobacterium aurum	GCF_900637195.1	Mycobacterium aurum	GCF_900637195.1	Mycolicibacterium aurum	NCTC10437	1791
1	GCA_022841565.1	Mycobacterium sp022841565	26df86c9-5f92-4742-8afb-0b822f7b59b2	NOVEL_NTM_23	GCF_003614435.1	Mycobacterium paragordonae	49061	1389713
1	GCF_900566055.1	Mycobacterium innocens	GCF_900566055.1	Mycobacterium innocens	GCF_900566055.1	Mycobacterium innocens	MK13	2341083
1	GCF_900454025.1	Mycobacterium gilvum	GCF_900454025.1	Mycobacterium gilvum	GCF_000184435.1	Mycolicibacterium gilvum	Spyr1	1804
1	GCA_035716165.1	Mycobacterium sp035716165	15879306-6b92-4e4f-8298-fbca8f661238	NOVEL_NTM_57	GCF_010731775.1	Mycobacterium mantenii	JCM 18113	560555
1	GCA_035716165.1	Mycobacterium sp035716165	ea62804b-40f3-4067-b61f-7b4b84b23ddd	NOVEL_NTM_103	GCF_002086125.1	Mycobacterium arosiense	DSM 45069	425468
1	GCF_900157365.1	Mycobacterium numidiamassiliense	GCF_900157365.1	Mycobacterium numidiamassiliense	GCF_900157365.1	Mycobacterium numidiamassiliense	AB215	1841861
1	GCA_040704635.1	Mycobacterium sp040704635	GCA_040704635.1	Mycobacterium sp040704635	GCF_002102345.1	Mycolicibacterium peregrinum	DSM 43271	43304
1	GCF_900078675.2	Mycobacterium interjectum	a13b204d-6fe3-448b-bd77-0c68c1614d4e	NOVEL_NTM_2	GCF_900078675.2	Mycobacterium interjectum	ATCC 51457T	33895
1	GCA_040752555.1	Mycobacterium sp040752555	GCA_040752555.1	Mycobacterium sp040752555	GCF_003254575.1	Mycobacterium kyogaense	NCTC 11659	2212479
1	GCA_963726875.1	Mycobacterium sp963726875	78bb6959-6fbb-4115-9089-38f226f808eb	NOVEL_NTM_34	GCF_003614435.1	Mycobacterium paragordonae	49061	1389713
1	GCF_048396365.1	Mycobacterium sp017312405	117e6ccb-dfa7-4ccc-b287-e46e9a827a33	NOVEL_NTM_30	GCF_010728325.1	Mycolicibacterium poriferae	JCM 12603	39694
1	GCF_048282725.1	Mycobacterium sp048282725	GCF_048282725.1	Mycobacterium sp048282725	GCF_016919345.1	Mycolicibacterium septicum	PDNC012	98668
1	GCF_048282725.1	Mycobacterium sp048282725	93d85570-7461-47b6-9ebd-834a736a53cf	NOVEL_NTM_76	GCF_900289185.1	Mycolicibacterium porcinum	CSUR P1564	39693
1	GCA_963800315.1	Mycobacterium sp963800315	cfe4063b-3a84-4db5-a3df-98253993a323	NOVEL_NTM_97	GCF_002102255.1	Mycobacterium nebraskense	DSM 44803	244292
1	GCA_963850895.1	Mycobacterium sp963850895	4228a10d-7ad8-4250-ae9e-d04d47f2cedc	NOVEL_NTM_44	GCF_002102255.1	Mycobacterium nebraskense	DSM 44803	244292
1	GCF_046250095.1	Mycobacterium heraklionense_A	c015e8b1-e56c-45e4-a6a8-7b1bd46948e2	NOVEL_NTM_90	GCF_963378105.1	[Mycobacterium] holstebronense	Mu0102	3064288
1	GCA_964397355.1	Mycobacterium sp964397355	cfcea54e-0331-4874-8c24-3ab2db57949d	NOVEL_NTM_96	GCF_002086285.1	Mycolicibacter kumamotonensis	DSM 45093	354243
1	GCF_000277125.1	Mycobacterium intracellulare	4ad915d7-2dbc-497f-8274-9f83f91a9d0b	NOVEL_NTM_11	GCF_002285715.1	Mycobacterium marseillense	FLAC0026	701042
1	GCF_000277125.1	Mycobacterium intracellulare	9c29dc1e-486e-4f33-9242-627ac241aace	NOVEL_NTM_7	GCF_002285715.1	Mycobacterium marseillense	FLAC0026	701042
1	GCF_041287165.2	Mycobacterium bulgaricum	GCF_041287165.2	Mycobacterium bulgaricum	GCF_041287165.2	[Mycobacterium] bulgaricum	pW049	3238985
1	GCF_000277125.1	Mycobacterium intracellulare	9c29dc1e-486e-4f33-9242-627ac241aace	NOVEL_NTM_7	GCF_000276825.1	Mycobacterium paraintracellulare	MOTT64	1138383
1	GCF_025263265.1	Mycobacterium sp025263265	GCF_025263265.1	Mycobacterium sp025263265	GCF_010726645.1	Mycolicibacterium duvalii	JCM 6396	39688
1	GCF_001667185.1	Mycobacterium sp001667185	a13b204d-6fe3-448b-bd77-0c68c1614d4e	NOVEL_NTM_2	GCF_900078675.2	Mycobacterium interjectum	ATCC 51457T	33895
1	GCF_001667185.1	Mycobacterium sp001667185	f5096e3c-0cf2-42f5-a254-92ce170e70f3	NOVEL_NTM_48	GCF_900078675.2	Mycobacterium interjectum	ATCC 51457T	33895
1	GCF_002102255.1	Mycobacterium nebraskense	4228a10d-7ad8-4250-ae9e-d04d47f2cedc	NOVEL_NTM_44	GCF_002102255.1	Mycobacterium nebraskense	DSM 44803	244292
1	GCF_002102265.1	Mycobacterium longobardum	4568afe9-62c1-4a89-bd32-195117b2dfb3	NOVEL_NTM_66	GCF_002102265.1	Mycolicibacter longobardus	DSM 45394	1108812
1	GCF_011758805.1	Mycobacterium fluoranthenivorans	GCF_011758805.1	Mycobacterium fluoranthenivorans	GCF_025822555.1	Mycobacterium hackensackense	DSM 44833	228909
1	GCF_011745145.1	Mycobacterium sp011745145	788acc05-1fcd-4407-8414-1e754da98632	NOVEL_NTM_74	GCF_017876775.1	Mycolicibacterium lutetiense	DSM 46713	1641992
1	GCF_010731795.1	Mycobacterium celeriflavum	GCF_010731795.1	Mycobacterium celeriflavum	GCF_010731795.1	Mycolicibacterium celeriflavum	JCM 18439	1249101
1	GCF_002102355.1	Mycobacterium sherrisii	GCF_002102355.1	Mycobacterium sherrisii	GCF_002102355.1	Mycobacterium sherrisii	ATCC BAA-832	243061
1	GCF_010731755.1	Mycobacterium minnesotense	b62859d3-0036-4abd-96a1-cc22128b6fa7	NOVEL_NTM_85	GCF_010731755.1	Mycolicibacter minnesotensis	JCM 17932	1118379
1	GCF_002102355.1	Mycobacterium sherrisii	f93b4ad5-9c62-4b79-941e-a3624ed382ee	NOVEL_NTM_105	GCF_002102355.1	Mycobacterium sherrisii	ATCC BAA-832	243061
1	GCF_002104795.1	Mycobacterium koreense	6dc9273f-078c-4c4f-a94f-24f0f56add51	NOVEL_NTM_69	GCF_010731835.1	Mycolicibacillus koreensis	JCM 19956	1069220
1	GCF_002104795.1	Mycobacterium koreense	99a5ca5a-0817-4b0f-991d-027a81e0221f	NOVEL_NTM_78	GCF_010731835.1	Mycolicibacillus koreensis	JCM 19956	1069220
1	GCF_010731675.1	Mycobacterium marseillense	d3e8c340-c069-4abf-b7fb-21a94740ce48	NOVEL_NTM_98	GCF_002285715.1	Mycobacterium marseillense	FLAC0026	701042
1	GCF_002863225.1	Mycobacterium sp002863225	GCF_002863225.1	Mycobacterium sp002863225	GCF_030252325.1	Candidatus Mycobacterium wuenschmannii	wuenschmanii	3027808
1	GCF_002968335.2	Mycobacterium sp002968335	GCF_002968335.2	Mycobacterium sp002968335	GCF_012223425.1	Mycolicibacterium frederiksbergense	LB 501T	117567
1	GCF_003284975.1	Mycobacterium europaeum_A	3a44d52a-1e67-4e32-906e-8fd710c18b83	NOVEL_NTM_31	GCF_002086125.1	Mycobacterium arosiense	DSM 45069	425468
1	GCF_010731575.1	Mycobacterium monacense	44087a5e-c8cd-4c77-84dd-b37eb52c9c04	NOVEL_NTM_65	GCF_010731575.1	Mycolicibacterium monacense	JCM 15658	85693
1	GCF_010731295.1	Mycobacterium boenickei	GCF_010731295.1	Mycobacterium boenickei	GCF_010731295.1	Mycolicibacterium boenickei	JCM 15653	146017
1	GCF_003614435.1	Mycobacterium paragordonae	703c2355-7260-4be7-9b2e-604c48692159	NOVEL_NTM_71	GCF_003614435.1	Mycobacterium paragordonae	49061	1389713
1	GCF_003614435.1	Mycobacterium paragordonae	9d960691-ae62-4bf8-b469-a473f4469c67	NOVEL_NTM_79	GCF_003614435.1	Mycobacterium paragordonae	49061	1389713
1	GCF_003855255.1	Mycobacterium nivoides	0da8fe1c-3847-4874-912b-f7cad411170f	NOVEL_NTM_5	GCF_016919345.1	Mycolicibacterium septicum	PDNC012	98668
1	GCF_010730955.1	Mycobacterium aubagnense	6fa22a9f-5d87-4563-8f5c-410869ad3e83	NOVEL_NTM_70	GCF_010730955.1	Mycolicibacterium aubagnense	JCM 15296	319707
1	GCF_003855255.1	Mycobacterium nivoides	35d1dde3-0d5e-4cff-8f80-316f0dca954b	NOVEL_NTM_42	GCF_016919345.1	Mycolicibacterium septicum	PDNC012	98668
1	GCF_010730575.1	Mycobacterium parmense	GCF_010730575.1	Mycobacterium parmense	GCF_010730575.1	Mycobacterium parmense	JCM 14742	185642
1	GCF_004298145.1	Mycobacterium sp004298145	108d1d3f-d191-4782-9fa2-21035bc24313	NOVEL_NTM_15	GCF_020736005.1	Mycobacterium intracellulare	FDAARGOS_1564	1767
1	GCF_004298145.1	Mycobacterium sp004298145	4ad915d7-2dbc-497f-8274-9f83f91a9d0b	NOVEL_NTM_11	GCF_020736005.1	Mycobacterium intracellulare	FDAARGOS_1564	1767
1	GCF_005670685.2	Mycobacterium mucogenicum_B	bc1d0ab4-01ab-4097-8af2-f4640d22f1a7	NOVEL_NTM_87	GCF_005670685.2	Mycolicibacterium mucogenicum	DSM 44124	56689
1	GCF_010728325.1	Mycobacterium poriferae	117e6ccb-dfa7-4ccc-b287-e46e9a827a33	NOVEL_NTM_30	GCF_010728325.1	Mycolicibacterium poriferae	JCM 12603	39694
1	GCF_010728155.1	Mycobacterium doricum	GCF_010728155.1	Mycobacterium doricum	GCF_010728155.1	Mycolicibacterium doricum	JCM 12405	126673
1	GCF_008329645.1	Mycobacterium grossiae	GCF_008329645.1	Mycobacterium grossiae	GCF_008329645.1	Mycolicibacterium grossiae	DSM 104744	1552759
1	GCF_009729095.1	Mycobacterium sp009729095	35d1dde3-0d5e-4cff-8f80-316f0dca954b	NOVEL_NTM_42	GCF_016919345.1	Mycolicibacterium septicum	PDNC012	98668
1	GCF_002102175.1	Mycobacterium gastri	GCF_002102175.1	Mycobacterium gastri	GCF_002102175.1	Mycobacterium gastri	DSM 43505	1777
1	GCF_017086405.1	Mycobacterium gordonae_D	GCF_017086405.1	Mycobacterium gordonae_D	GCF_002101675.1	Mycobacterium gordonae	DSM 44160	1778
1	GCF_002101815.1	Mycobacterium paraense	a13b204d-6fe3-448b-bd77-0c68c1614d4e	NOVEL_NTM_2	GCF_002101815.1	Mycobacterium paraense	IEC26	767916
1	GCF_002013375.1	Mycobacterium sp002013375	GCF_002013375.1	Mycobacterium sp002013375	GCF_004924335.1	Mycobacteroides salmoniphilum	DSM 43276	404941
1	GCF_001667185.1	Mycobacterium sp001667185	f5096e3c-0cf2-42f5-a254-92ce170e70f3	NOVEL_NTM_48	GCF_900157385.1	Mycobacterium terramassiliense	AB308	1841859
1	GCF_010727125.1	Mycobacterium terrae	cd6986c5-4c27-4007-909f-1857abfcf04a	NOVEL_NTM_95	GCF_010727125.1	Mycolicibacter terrae	JCM 12143	1788
1	GCF_025215495.1	Mycobacterium brumae	GCF_025215495.1	Mycobacterium brumae	GCF_025215495.1	Mycolicibacterium brumae	ATCC 51384	85968
1	GCF_022430545.2	Mycobacterium paraterrae	b21de999-6d15-4cab-a0a3-367e5d40c350	NOVEL_NTM_83	GCF_022430545.2	Mycobacterium paraterrae	DSM 45127	577492
1	GCF_001667315.1	Mycobacterium sp001667315	GCF_001667315.1	Mycobacterium sp001667315	GCF_002285715.1	Mycobacterium marseillense	FLAC0026	701042
1	GCF_001667775.1	Mycobacterium sp001667775	GCF_001667775.1	Mycobacterium sp001667775	GCF_002102255.1	Mycobacterium nebraskense	DSM 44803	244292
1	GCF_001667865.1	Mycobacterium mantenii_A	GCF_001667865.1	Mycobacterium mantenii_A	GCF_010731775.1	Mycobacterium mantenii	JCM 18113	560555
1	GCF_022374875.2	Mycobacterium rufum	ec6168d8-ef34-4224-97e5-39d13d735526	NOVEL_NTM_104	GCF_022374875.2	Mycolicibacterium rufum	JCM 16372	318424
1	GCF_001667945.1	Mycobacterium sinense_B	GCF_001667945.1	Mycobacterium sinense_B	GCF_002086285.1	Mycolicibacter kumamotonensis	DSM 45093	354243
1	GCF_001673535.1	Mycobacterium sp001673535	0a27692a-b3cb-484a-a788-fab256ac2f2e	NOVEL_NTM_53	GCF_900157385.1	Mycobacterium terramassiliense	AB308	1841859
1	GCF_021916785.1	Mycobacterium lacusdiani	GCF_021916785.1	Mycobacterium lacusdiani	GCF_021916785.1	Mycolicibacterium lacusdiani	JXJ CY 35	2895283
1	GCF_001673555.1	Mycobacterium sp001673555	GCF_001673555.1	Mycobacterium sp001673555	GCF_019668465.1	Mycobacterium senriense	TY59	2775496
1	GCF_001673565.1	Mycobacterium sinense_C	0675a6c7-cd46-4eb8-bfb8-11a6b3971420	NOVEL_NTM_51	GCF_010727125.1	Mycolicibacter terrae	JCM 12143	1788
1	GCF_002086285.1	Mycobacterium kumamotonense	e2dce81e-4f61-41a9-ac52-50ab07080015	NOVEL_NTM_101	GCF_002086285.1	Mycolicibacter kumamotonensis	DSM 45093	354243
1	GCF_002101735.1	Mycobacterium kyorinense	GCF_002101735.1	Mycobacterium kyorinense	GCF_002101735.1	Mycobacterium kyorinense	DSM 45166	487514
1	GCF_020217485.1	Mycobacterium sp020217485	4ad915d7-2dbc-497f-8274-9f83f91a9d0b	NOVEL_NTM_11	GCF_020736005.1	Mycobacterium intracellulare	FDAARGOS_1564	1767
1	GCF_020181595.2	Mycobacterium vasticus	c2539a0d-6633-40fe-920a-7e9f923d3f6d	NOVEL_NTM_91	GCF_020181595.2	[Mycobacterium] vasticus	MYC017	2875777
1	GCF_020172685.2	Mycobacterium nativiensis	c38d2629-c3d7-461e-b5b5-9946dd61d6be	NOVEL_NTM_92	GCF_020172685.2	[Mycobacterium] nativiensis	MYC340	2855503
1	GCF_020172685.2	Mycobacterium nativiensis	2b20ce24-0d7f-40f3-a71a-8469aac94d05	NOVEL_NTM_62	GCF_020172685.2	[Mycobacterium] nativiensis	MYC340	2855503
1	GCF_019645875.1	Mycobacterium senegalense	GCF_019645875.1	Mycobacterium senegalense	GCF_019645875.1	Mycolicibacterium senegalense	ATCC 35796	1796
1	GCF_002086635.1	Mycobacterium alsense	2317382f-2192-44ff-9160-bb83a4b645f5	NOVEL_NTM_60	GCF_002086635.1	Mycobacterium alsense	DSM 45230	324058
1	GCF_019645875.1	Mycobacterium senegalense	13ee5fce-e742-4414-9073-b3f0677bd42b	NOVEL_NTM_56	GCF_019645875.1	Mycolicibacterium senegalense	ATCC 35796	1796
1	GCF_002086635.1	Mycobacterium alsense	GCF_002086635.1	Mycobacterium alsense	GCF_002086635.1	Mycobacterium alsense	DSM 45230	324058
1	GCF_002086795.1	Mycobacterium tusciae	GCF_002086795.1	Mycobacterium tusciae	GCF_002086795.1	Mycolicibacterium tusciae	DSM 44338	75922
1	GCF_019645815.1	Mycobacterium heraklionense	c71d9a0c-0c7d-42de-a299-76ee5cbe145b	NOVEL_NTM_93	GCF_019645815.1	Mycolicibacter heraklionensis	JCM 30995	512402
1	GCF_019645815.1	Mycobacterium heraklionense	c0116ebe-71bd-4b8b-b37e-d0e1aff7463d	NOVEL_NTM_89	GCF_019645815.1	Mycolicibacter heraklionensis	JCM 30995	512402
1	GCF_002101585.1	Mycobacterium engbaekii	GCF_002101585.1	Mycobacterium engbaekii	GCF_002101585.1	Mycolicibacter engbaekii	ATCC 27353	188915
1	GCF_018326285.1	Mycobacterium sp018326285	e1517fde-e9a5-43ed-9138-0aaab9aacd4d	NOVEL_NTM_100	GCF_010731115.1	Mycolicibacterium phocaicum	JCM 15301	319706
1	GCA_001665235.1	Mycobacterium sp001665235	73dff78c-ab85-48ba-ab1c-668e802a3bc8	NOVEL_NTM_72	GCF_002102415.1	Mycobacterium triplex	DSM 44626	47839
